# Structural variants contribute to pangenome evolution of a plant pathogenic fungus

**DOI:** 10.1101/2021.04.14.439764

**Authors:** Li Guo, Quanbin Dong, Bo Wang, Mengyao Guo, Kai Ye

## Abstract

Genetic variation is the driving force of plant-pathogen co-evolution. Large-scale genetic variations such as structural variations (SVs) often alter genome stability and organismal fitness. However, the pangenomic landscape and functional implications of SVs remain largely unexplored in plant pathogens. Here, we characterized the pangenomic and SV landscape in wheat head blight fungus *Fusarium graminearum* by producing and comparing chromosome-level (average contig N50 of 8.9 Mb) genome assemblies of 98 accessions using a reference-guided approach. Accounting for 29.05% and 19.01% of *F. graminearum* pangenome, respectively, accessory and private genomes are enriched with functions related to membrane trafficking, metabolism of fatty acids and tryptophans, with the private also enriched with putative effectors. Furthermore, using chromosome-level assemblies, we detected 52,420 SVs, 69.51% of which are inaccessible using read-mapping based approach. Over a half (55.65%) of 52,645 merged SVs affected 1,660 protein-coding genes, the most variable of which are involved in fungal virulence, cellular contact and communications. Interestingly, highly variable effectors and secondary metabolic enzymes are co-localized with SVs at subtelomeric and centromeric regions. Collectively, this landmark study shows the prevalence and functional relevance of SVs in *F. graminearum*, providing a valuable resource for future pangenomic studies in this cosmopolitan pathogen of cereal crops.
