## Supplementary material for "Structural variants contribute to pangenome evolution of a plant pathogenic fungus": Table S1

### Sheet: Sheet1
Table S1 This table shows the data sources for the samples used in this research, including biosample number, SRA number and genome coverage. In addition, the table summarizes the assembly results for SPAdes and RaGOO respectively, including their contig number, contig N50 size, BUSCO values and gene numbers. The number of structural variations (deletion and insertion) per sample and genes in cor…
Number	ID	sample	biosample	SRA	sequencing technology	Genome coverage	Genome size（bp）	Genome fraction	GC(%)	contigs	contig N50	scaffolds(de novo assembly)	scaffold N50(de novo assembly)	BUSCO(de novo assembly)	scaffols(reference_guided assembly)	scaffold N50(reference_guided assembly)	BUSCO(reference_guided assembly)	Predicted genes	InterProScan	del_num(all)	ins_num(all)	indel_num(all)	core_gene	accessory_gene	private_gene
SM1	Aus1	SRR2308812.1	SAMN04038570	SRS1060530	Illumina HiSeq 2000	54.4078	36790272	94.208	48	230	885820	189	1700265	0.9621	87	9223916	0.9621	11807	8521	230	232	462	8011	3768	28
SM2	Aus2	SRR2308813.1	SAMN04038572	SRS1060531	Illumina HiSeq 2000	52.0478	36575051	93.959	48.18	145	2400101	131	3595518	0.9655	85	8944730	0.9621	11794	8512	209	252	461	8010	3778	8
SM3	Aus3	SRR2308815.1	SAMN04041120	SRS1060532	Illumina HiSeq 2000	55.484	36844418	94.328	47.91	145	1018297	106	1804773	0.9655	40	10104406	0.9621	11793	8513	215	249	464	8010	3775	8
SM4	Aus4	SRR2308816.1	SAMN04041121	SRS1060533	Illumina HiSeq 2000	52.0111	36853089	94.335	47.91	164	809992	117	2172681	0.9655	39	9323263	0.9621	11794	8510	207	250	457	8010	3776	8
SM5	Aus5	SRR2308817.1	SAMN04041122	SRS1060535	Illumina HiSeq 2000	54.917	36838241	94.322	47.91	125	868932	83	1804362	0.9621	23	9195057	0.9621	11794	8511	210	252	462	8010	3772	8
SM6	Aus6	SRR2308818.1	SAMN04041123	SRS1060536	Illumina HiSeq 2000	52.3584	36844622	94.317	47.91	152	848324	114	2123447	0.969	37	9611550	0.9621	11789	8506	208	261	469	8010	3774	9
SM7	Aus7	SRR2308819.1	SAMN04041124	SRS1060537	Illumina HiSeq 2000	51.9976	36835520	94.305	47.91	129	928412	96	2449423	0.9621	27	9533575	0.9621	11788	8506	205	247	452	8010	3776	8
SM8	Aus8	SRR2308848.1	SAMN02585717	SRS1210316	Illumina HiSeq 2000	53.6111	36806725	94.283	47.95	231	563623	183	801826	0.9655	63	9867972	0.9621	11787	8512	211	257	468	8010	3772	8
SM9	Aus9	SRR5922880	SAMN07488310	SRS2422187	Illumina HiSeq 2000	55.0912	36857110	94.331	47.9	92	744214	41	2243876	0.9655	13	9416065	0.9621	11795	8510	212	243	455	8010	3775	8
SM10	Aus10	SRR5922881	SAMN07488311	SRS2422188	Illumina HiSeq 2000	55.9538	36845627	94.329	47.91	111	694552	55	2619274	0.9655	17	9334061	0.9621	11793	8510	195	189	384	8010	3775	9
SM11	Aus11	SRR5922882	SAMN07488308	SRS2422189	Illumina HiSeq 2000	54.3321	36858930	94.337	47.9	102	782305	48	1942428	0.9621	19	9320952	0.9621	11796	8513	225	233	458	8010	3775	8
SM12	Aus12	SRR5922883	SAMN07488309	SRS2422190	Illumina HiSeq 2000	53.9914	36843370	94.325	47.91	116	787186	61	2136957	0.9621	23	9055788	0.9621	11786	8510	217	218	435	8010	3775	9
SM13	Aus13	SRR5922884	SAMN07488306	SRS2422191	Illumina HiSeq 2000	57.1066	36828031	94.322	47.92	148	635025	83	2852368	0.9655	27	8840598	0.9621	11793	8510	217	243	460	8010	3776	8
SM14	Aus14	SRR5922885	SAMN07488307	SRS2422192	Illumina HiSeq 2000	57.1423	36852621	94.328	47.91	126	642551	62	2485668	0.969	23	9063275	0.9621	11794	8512	211	206	417	8010	3770	9
SM15	Aus15	SRR5922886	SAMN07488304	SRS2422193	Illumina HiSeq 2000	57.5763	36850561	94.332	47.91	98	837506	42	2570025	0.969	18	8922521	0.9621	11794	8512	217	243	460	8010	3770	8
SM16	Aus16	SRR5922887	SAMN07488305	SRS2422194	Illumina HiSeq 2000	56.8607	36838200	94.328	47.92	146	602187	89	2448866	0.9655	31	9116032	0.9621	11792	8513	224	241	465	8011	3776	8
SM17	Aus17	SRR5922888	SAMN07488302	SRS2422195	Illumina HiSeq 2000	25.6	36853180	94.34	47.9	95	768260	95	3312003	0.9655	17	8609763	0.9621	11793	8515	209	244	453	8013	3818	11
SM18	Aus18	SRR5922889	SAMN07488303	SRS2422196	Illumina HiSeq 2000	36.3	36858393	94.335	47.9	100	768220	43	2387490	0.9655	15	9832678	0.9621	11794	8509	204	260	464	8010	3777	8
SM19	Aus19	SRR5922890	SAMN07488316	SRS2422197	Illumina HiSeq 2000	37.6	36855950	94.338	47.9	93	732717	93	2741140	0.969	13	9067430	0.9621	11790	8510	210	260	470	8010	3775	8
SM20	Aus20	SRR5922891	SAMN07488317	SRS2422198	Illumina HiSeq 2000	36.5	36852039	94.338	47.9	89	837471	89	3949307	0.9655	13	9101584	0.9621	11793	8510	209	247	456	8010	3768	8
SM21	Aus21	SRR5922892	SAMN07488314	SRS2422199	Illumina HiSeq 2000	38.4	36861582	94.335	47.9	99	694541	99	1942353	0.9655	15	9644100	0.9621	11794	8514	203	271	474	8010	3775	8
SM22	Aus22	SRR5922893	SAMN07488315	SRS2422200	Illumina HiSeq 2000	34	36853838	94.335	47.9	96	662296	96	2497556	0.969	14	8911507	0.9621	11790	8508	211	253	464	8010	3776	8
SM23	Aus23	SRR5922894	SAMN07488312	SRS2422202	Illumina HiSeq 2000	33.4	36852910	94.34	47.9	101	786488	101	3289268	0.969	15	8962335	0.9621	11793	8511	210	264	474	8010	3776	8
SM24	Aus24	SRR5922895	SAMN07488313	SRS2422201	Illumina HiSeq 2000	23.1953	36850292	94.327	47.9	96	714528	47	2284887	0.9655	14	9315847	0.9621	11787	8508	213	247	460	8010	3774	8
SM25	CN1	SRR2466519.1	SAMN04097203	SRS1074781	Illumina HiSeq 2000	28	36988448	94.704	47.88	111	1141352	84	1843574	0.9655	10	8910542	0.9586	11795	8513	151	176	327	8011	3776	8
SM26	CN2	SRR2466520.1	SAMN04097204	SRS1074782	Illumina HiSeq 2000	26	36824501	94.586	47.94	128	1484100	106	1845355	0.9655	11	8942198	0.9621	11786	8513	174	202	376	8011	3776	8
SM27	CN3	SRR2466521.1	SAMN04097214	SRS1074783	Illumina HiSeq 2000	26.1	36862186	94.261	47.95	104	1677880	88	1807329	0.969	15	8942198	0.9621	11784	8513	213	247	460	8011	3776	8
SM28	CN4	SRR3030980.1	SAMN04348606	SRS1212272	Illumina HiSeq 2000	44.231	36755923	96.281	48.03	72	2399181	61	2904796	0.9621	22	9141393	0.9586	11781	8513	22	23	45	8011	3776	8
SM29	Fr1	SRR2544630.1	SAMN04086708	SRS1096136	Illumina HiSeq 2000	50.7733	38344959	93.745	47.94	347	663759	325	785371	0.9621	192	9256630	0.9586	12176	8666	253	300	553	8058	3968	150
SM30	Fr2	SRR2544631.1	SAMN04086704	SRS1096142	Illumina HiSeq 2000	51.8357	36900616	93.537	47.98	247	884786	220	933025	0.9586	119	9026626	0.9586	11830	8540	247	275	522	8012	3806	12
SM31	Fr3	SRR2544632.1	SAMN04086703	SRS1096141	Illumina HiSeq 2000	52.0449	36965314	93.777	47.99	202	1016655	182	1089537	0.9621	73	10288043	0.9621	11855	8540	254	280	534	8014	3832	9
SM32	Fr4	SRR2544633.1	SAMN04086701	SRS1096140	Illumina HiSeq 2000	49.4756	36826635	93.688	47.99	224	592453	197	785364	0.9621	82	8718482	0.9586	11821	8522	238	308	546	8014	3799	8
SM33	Fr5	SRR2544634.1	SAMN04086700	SRS1096139	Illumina HiSeq 2000	52.8074	37500501	93.616	47.92	241	550153	209	730653	0.9655	102	9223480	0.9586	11989	8583	259	308	567	8038	3906	46
SM34	Fr6	SRR3091721	SAMN04086698	SRS1096137	Illumina HiSeq 2000	45.6043	36869561	93.726	48	186	791350	160	1098942	0.9621	65	8972301	0.9621	11842	8522	255	262	517	8013	3818	11
SM35	UK1	UK2999	SAMEA2444234	ERS430784	Illumina HiSeq 2000	93.6	36019355	94.524	48.18	186	1325876	165	1982349	0.969	54	9103168	0.9586	11597	8371	52	47	99	8016	3573	8
SM36	UK2	UK3000	SAMEA2444235	ERS430785	Illumina HiSeq 2000	103.9	36250660	95.197	48.04	106	1110608	63	2160431	0.969	12	9040834	0.9586	11619	8392	19	54	73	8016	3594	9
SM37	UK3	UK3001	SAMEA2444236	ERS430786	Illumina HiSeq 2000	103	36474143	95.827	48.04	80	1966310	64	2532760	0.9655	17	8996827	0.9586	11712	8441	38	37	75	8016	3687	9
SM38	UK4	UK3002	SAMEA2444237	ERS430787	Illumina HiSeq 2000	75	36684559	96.277	48.01	187	1198192	158	1625207	0.9586	36	9352132	0.9586	11601	8485	48	67	115	8016	3746	10
SM39	3ADON1	SRR5948910	SAMN07490773	SRS2442990	Illumina HiSeq 2000	53.8586	35787552	93.119	48.38	506	187096	475	194876	0.9655	104	8729675	0.9621	11644	8415	294	324	618	8018	3613	13
SM40	3ADON2	SRR5948911	SAMN07490770	SRS2442991	Illumina HiSeq 2000	78.0766	35926849	93.577	48.37	475	234606	455	255755	0.969	109	8604413	0.9621	11672	8425	285	334	619	8017	3646	9
SM41	3ADON3	SRR5948913	SAMN07490771	SRS2442988	Illumina HiSeq 2000	37.594	35905327	93.462	48.36	549	158908	529	170311	0.969	113	8714028	0.9586	11660	8420	288	351	639	8021	3630	9
SM42	3ADON4	SRR5948915	SAMN07490790	SRS2442987	Illumina HiSeq 2000	40.1624	35915198	93.494	48.36	553	149866	522	168742	0.9655	116	8830964	0.9621	11667	8431	316	401	717	8016	3603	10
SM43	3ADON5	SRR5948916	SAMN07490757	SRS2442986	Illumina HiSeq 2000	39.707	35842282	93.362	48.37	583	169357	563	178556	0.9655	123	8752820	0.9621	11649	8412	276	376	652	8019	3639	9
SM44	3ADON6	SRR5948917	SAMN07490756	SRS2442985	Illumina HiSeq 2000	32.2965	35820031	93.367	48.37	474	225096	448	247369	0.9621	91	8659571	0.9621	11656	8250	298	347	645	8023	3614	12
SM45	3ADON7	SRR5948918	SAMN07490759	SRS2442984	Illumina HiSeq 2000	60.7776	35880410	93.397	48.37	541	155488	519	175057	0.9621	101	8708851	0.9621	11673	8263	281	337	618	8016	3630	10
SM46	3ADON8	SRR5948919	SAMN07490758	SRS2442983	Illumina HiSeq 2000	38.3625	35866951	93.489	48.37	582	141083	556	153211	0.969	110	8734841	0.9621	11671	8357	294	368	662	8021	3642	10
SM47	3ADON9	SRR5948920	SAMN07490761	SRS2442982	Illumina HiSeq 2000	37.427	35828885	93.409	48.37	494	170759	464	194282	0.969	92	8719175	0.9621	11650	8350	295	391	686	8015	3647	9
SM48	3ADON10	SRR5948921	SAMN07490760	SRS2442981	Illumina HiSeq 2000	54.298	35895465	93.392	48.36	593	145112	569	155192	0.969	153	8619628	0.9621	11677	8246	286	361	647	8015	3626	9
SM49	3ADON11	SRR5948922	SAMN07490763	SRS2442979	Illumina HiSeq 2000	47.0126	35887073	93.49	48.36	517	162268	493	177608	0.969	112	8769357	0.9621	11659	8367	298	367	665	8019	3648	10
SM50	3ADON12	SRR5948923	SAMN07490762	SRS2442980	Illumina HiSeq 2000	46.6265	35962208	93.468	48.35	552	190662	524	215115	0.9621	171	8830407	0.9621	11690	8443	284	345	629	8012	3639	8
SM51	3ADON13	SRR5948924	SAMN07490765	SRS2442978	Illumina HiSeq 2000	73.1164	35812301	93.269	48.35	470	204632	449	216869	0.9655	106	8657074	0.9621	11646	8430	298	333	631	8025	3657	8
SM52	3ADON14	SRR5948960	SAMN07490764	SRS2442975	Illumina HiSeq 2000	64.7409	35814272	93.34	48.38	805	96112	782	100019	0.9621	107	8725641	0.9621	11653	8439	301	318	619	8017	3620	9
SM53	3ADON15	SRR5948961	SAMN07490783	SRS2442970	Illumina HiSeq 2000	42.8204	35895185	93.423	48.34	547	162893	520	170188	0.9621	127	8803056	0.9621	11663	8392	258	322	580	8017	3667	12
SM54	3ADON16	SRR5948969	SAMN07490782	SRS2442969	Illumina HiSeq 2000	37.945	35807353	93.315	48.39	619	135842	599	140560	0.9621	87	8738808	0.9621	11652	8418	308	300	608	8017	3648	9
SM55	3ADON17	SRR5948975	SAMN07490781	SRS2442966	Illumina HiSeq 2000	55.6451	35854828	93.128	48.38	728	133203	710	138485	0.969	153	8682300	0.9621	11650	8422	255	316	571	8012	3641	10
SM56	3ADON18	SRR5948976	SAMN07490780	SRS2442968	Illumina HiSeq 2000	57.2132	35868898	93.475	48.38	603	147521	578	154243	0.9655	113	8791472	0.9621	11665	8391	310	324	634	8017	3596	9
SM57	3ADON19	SRR5948978	SAMN07490779	SRS2442967	Illumina HiSeq 2000	49.3455	35854807	93.393	48.36	511	176410	484	183049	0.9655	103	8676600	0.9621	11662	8394	259	320	579	8013	3650	8
SM58	3ADON20	SRR5948979	SAMN07490778	SRS2442965	Illumina HiSeq 2000	43.7641	35871128	93.399	48.37	514	220926	487	228810	0.9621	117	8604419	0.9621	11662	8416	272	333	605	8019	3649	9
SM59	15ADON1	SRR5948942	SAMN07490777	SRS2442964	Illumina HiSeq 2000	56.519	36156213	94.291	48.3	497	181652	471	215441	0.9655	110	8733201	0.9586	11705	8417	351	380	731	8019	3590	9
SM60	15ADON2	SRR5948943	SAMN07490776	SRS2442963	Illumina HiSeq 2000	39.53	36150416	94.197	48.33	415	236405	387	256507	0.9655	83	8806242	0.9586	11726	8257	333	355	688	8017	3592	9
SM61	15ADON3	SRR5948944	SAMN07490785	SRS2442961	Illumina HiSeq 2000	36.3595	36051885	94.172	48.36	589	127994	559	139213	0.9586	77	8796820	0.9586	11707	8446	401	362	763	8017	3607	11
SM62	15ADON4	SRR5948945	SAMN07490784	SRS2442962	Illumina HiSeq 2000	37.0541	36099926	94.176	48.34	420	241854	396	257381	0.9621	93	8723960	0.9586	8903	6383	312	354	666	8010	887	6
SM63	15ADON5	SRR5948946	SAMN07490736	SRS2442959	Illumina HiSeq 2000	42.5865	36225355	94.292	48.26	556	176783	525	186211	0.969	125	8765895	0.9586	11758	8445	195	331	526	8012	3684	9
SM64	15ADON6	SRR5948947	SAMN07490737	SRS2442958	Illumina HiSeq 2000	59.2319	36117610	94.105	48.31	519	207940	493	234015	0.9621	136	8755908	0.9586	11687	8454	216	283	499	8016	3702	8
SM65	15ADON7	SRR5948948	SAMN07490738	SRS2442957	Illumina HiSeq 2000	24.7249	36198384	94.486	48.31	404	215936	381	217536	0.9655	72	8839443	0.9621	11742	8460	239	326	565	8012	3686	9
SM66	15ADON8	SRR5948949	SAMN07490739	SRS2442956	Illumina HiSeq 2000	57.0879	36149073	94.237	48.32	502	182441	477	212533	0.9655	108	8717035	0.9586	11713	8454	213	268	481	8023	3619	9
SM67	15ADON9	SRR5948950	SAMN07490740	SRS2442955	Illumina HiSeq 2000	42.9205	36070329	94.256	48.35	417	178838	395	186814	0.9621	64	8817798	0.9586	11704	8446	222	341	563	8012	3703	8
SM68	15ADON10	SRR5948951	SAMN07490741	SRS2442954	Illumina HiSeq 2000	40.4268	36043716	94.039	48.35	460	191977	437	215837	0.9621	93	8791196	0.9586	11693	8433	223	313	536	8013	3665	9
SM69	15ADON11	SRR5948952	SAMN07490742	SRS2442953	Illumina HiSeq 2000	63.4889	36057740	94.075	48.35	472	174677	441	181844	0.9586	75	8751365	0.9586	11698	8449	172	285	457	8019	3715	8
SM70	15ADON12	SRR5948953	SAMN07490743	SRS2442952	Illumina HiSeq 2000	34.1522	36111533	94.203	48.35	446	218253	413	249510	0.9655	95	8753055	0.9621	11719	8456	201	304	505	8012	3693	8
SM71	15ADON13	SRR5948954	SAMN07490744	SRS2442951	Illumina HiSeq 2000	46.1291	36159425	94.233	48.32	440	204790	424	217535	0.9655	84	8682594	0.9586	11702	8447	195	301	496	8013	3682	9
SM72	15ADON14	SRR5948955	SAMN07490745	SRS2442950	Illumina HiSeq 2000	54.0664	36034612	94.024	48.36	468	173361	440	195540	0.9621	73	8614003	0.9586	11712	8455	217	312	529	8011	3673	9
SM73	15ADON15	SRR5948956	SAMN07490750	SRS2442949	Illumina HiSeq 2000	60.1228	35869428	93.598	48.34	460	186856	431	212386	0.9655	72	8548228	0.9586	11634	8401	210	313	523	8016	3673	9
SM74	15ADON16	SRR5948957	SAMN07490751	SRS2442948	Illumina HiSeq 2000	59.4521	36033302	94.134	48.34	406	199103	379	217626	0.9655	67	8788465	0.9586	11681	8441	190	296	486	8020	3691	8
SM75	15ADON17	SRR5948958	SAMN07490752	SRS2442947	Illumina HiSeq 2000	49.4149	36081856	94.229	48.36	533	166198	511	180838	0.9621	70	8631562	0.9586	11704	8456	205	291	496	8018	3676	8
SM76	15ADON18	SRR5948959	SAMN07490753	SRS2442946	Illumina HiSeq 2000	67.0229	36137896	94.34	48.31	428	210753	397	232866	0.9655	84	8738346	0.9586	11730	8462	229	310	539	8013	3690	9
SM77	15ADON19	SRR5948962	SAMN07490746	SRS2442945	Illumina HiSeq 2000	43.5354	36162546	94.1	48.33	493	190350	467	216716	0.9586	129	8764946	0.9586	11743	8410	187	254	441	8016	3609	9
SM78	15ADON20	SRR5948963	SAMN07490747	SRS2442944	Illumina HiSeq 2000	59.9218	36123127	94.205	48.33	486	166187	461	184099	0.9655	83	8687303	0.9586	11700	8418	224	282	506	8012	3661	8
SM79	NX-21	SRR5948914	SAMN07490748	SRS2442942	Illumina HiSeq 2000	55.3404	35905912	93.353	48.28	587	172533	565	179325	0.9621	142	8678148	0.9621	11629	8467	223	327	550	8009	3688	7
SM80	NX-22	SRR5948931	SAMN07490749	SRS2443043	Illumina HiSeq 2000	54.5821	36060163	93.975	48.33	507	198400	480	215886	0.9655	111	8748989	0.9586	11696	8433	184	272	456	8014	3708	8
SM81	NX-23	SRR5948932	SAMN07490774	SRS2442941	Illumina HiSeq 2000	19.6139	36085074	93.81	48.29	478	213115	458	225149	0.9655	106	8770968	0.9586	11674	8255	340	483	823	8015	3627	11
SM82	NX-24	SRR5948933	SAMN07490775	SRS2442940	Illumina HiSeq 2000	42.7728	35986231	93.683	48.33	499	205186	467	223977	0.9621	134	9001450	0.9586	11663	8379	295	348	643	8012	3640	11
SM83	NX-25	SRR5948934	SAMN07490754	SRS2442939	Illumina HiSeq 2000	58.1696	35733080	93.174	48.37	437	216815	417	239582	0.9621	75	8734156	0.9621	11622	8389	220	286	506	8019	3715	9
SM84	NX-26	SRR5948935	SAMN07490755	SRS2442938	Illumina HiSeq 2000	37.0807	35893381	93.543	48.34	470	228487	436	247992	0.9621	100	8729301	0.9586	11671	8389	194	346	540	8015	3676	9
SM85	NX-27	SRR5948936	SAMN07490786	SRS2442936	Illumina HiSeq 2000	40.0289	35934917	93.6	48.34	559	188031	529	204669	0.9621	153	8748696	0.9586	11677	8424	373	455	828	8017	3587	10
SM86	NX-28	SRR5948937	SAMN07490787	SRS2442935	Illumina HiSeq 2000	30.749	35761148	93.024	48.37	554	176983	520	188727	0.9621	130	8663983	0.9586	11618	8418	322	442	764	8016	3581	11
SM87	NX-29	SRR5948938	SAMN07490789	SRS2442934	Illumina HiSeq 2000	41.3855	35759852	93.168	48.34	502	195355	480	217538	0.9655	113	8805148	0.9621	11618	8402	315	429	744	8014	3584	10
SM88	NX-210	SRR5948939	SAMN07490788	SRS2442933	Illumina HiSeq 2000	46.9116	35807178	93.382	48.36	478	183875	460	186719	0.9621	92	8703779	0.9621	11635	8397	247	352	599	8022	3642	9
SM89	NX-211	SRR5948940	SAMN07490768	SRS2442932	Illumina HiSeq 2000	45.6081	35904623	93.465	48.33	528	162794	508	169125	0.969	101	8643142	0.9621	11651	8393	319	414	733	8015	3628	9
SM90	NX-212	SRR5948965	SAMN07490791	SRS2442931	Illumina HiSeq 2000	43.6576	35973679	93.29	48.18	747	141870	720	145105	0.9655	192	8695239	0.9621	11614	8403	337	356	693	8015	3615	9
SM91	NX-213	SRR5948966	SAMN07490792	SRS2442930	Illumina HiSeq 2000	37.7398	35762142	93.019	48.36	643	134822	621	144309	0.9586	112	8710356	0.9621	11608	8431	304	361	665	8012	3592	8
SM92	NX-214	SRR5948967	SAMN07490793	SRS2442929	Illumina HiSeq 2000	48.4441	35916509	93.318	48.23	672	140218	653	145133	0.9655	161	8707463	0.9621	11608	8398	333	371	704	8019	3601	10
SM93	NX-215	SRR5948968	SAMN07490794	SRS2442928	Illumina HiSeq 2000	41.8086	36002770	93.77	48.31	493	217472	468	228679	0.969	122	8778620	0.9586	11673	8419	328	405	733	8014	3610	8
SM94	NX-216	SRR5948970	SAMN07490795	SRS2442927	Illumina HiSeq 2000	45.9734	35898652	93.358	48.27	585	163482	563	164718	0.969	136	8786785	0.9621	11639	8260	270	304	574	8016	3650	11
SM95	NX-217	SRR5948971	SAMN07490769	SRS2442926	Illumina HiSeq 2000	39.003	35793364	93.126	48.35	543	166138	523	171936	0.9655	108	8674773	0.9621	11612	8420	369	424	793	8025	3616	9
SM96	NX-218	SRR5948972	SAMN07490766	SRS2442925	Illumina HiSeq 2000	43.966	35806809	93.17	48.31	523	173772	506	183022	0.9655	110	8771907	0.9621	11630	8424	288	385	673	8013	3644	8
SM97	NX-219	SRR5948973	SAMN07490767	SRS2442923	Illumina HiSeq 2000	33.1092	35847514	93.225	48.28	589	150506	563	159535	0.9655	137	8703280	0.9586	11632	8454	269	353	622	8018	3634	10
SM98	NX-220	SRR5948974	SAMN07490772	SRS2442922	Illumina HiSeq 2000	53.1818	35925845	93.674	48.36	445	217241	424	246926	0.9655	84	8695391	0.9621	11677	8446	288	341	629	8014	3639	9
																	0.960779
