## Supplementary material for "Structural variants contribute to pangenome evolution of a plant pathogenic fungus": Table S2

### Sheet: Sheet1
Table S2 The variation statistics on TRI cluster, in which 0 represents absence.
group	samples	TRI1	TRI8	TRI7	TRI3	TRI4	TRI6	TRI5	TRI10	TRI9	TRI11	TRI12	TRI13	TRI14	TRI101
Australia	SRR2308812.1	1	1	1	1	1	1	1	1	1	1	1	1	1	1
Australia	SRR2308813.1	1	1	1	1	1	1	1	1	1	1	1	1	1	1
Australia	SRR2308815.1	1	1	1	1	1	1	1	1	1	1	1	1	1	1
Australia	SRR2308816.1	1	1	1	1	1	1	1	1	1	1	1	1	1	1
Australia	SRR2308817.1	1	1	1	1	1	1	1	1	1	1	1	1	1	1
Australia	SRR2308818.1	1	1	1	1	1	1	1	1	1	1	1	1	1	1
Australia	SRR2308819.1	1	1	1	1	1	1	1	1	1	1	1	1	1	1
Australia	SRR2308848.1	1	1	1	1	1	1	1	1	1	1	1	1	1	1
Australia	SRR5922880	1	1	1	1	0	0	0	1	1	1	1	1	1	1
Australia	SRR5922881	1	1	1	1	0	0	0	1	1	1	1	1	1	1
Australia	SRR5922882	1	1	1	1	0	0	0	1	1	1	1	1	1	1
Australia	SRR5922883	1	1	1	1	0	0	0	1	1	1	1	1	1	1
Australia	SRR5922884	1	1	1	1	0	0	0	1	1	1	1	1	1	1
Australia	SRR5922885	1	1	1	1	0	0	0	1	1	1	1	1	1	1
Australia	SRR5922886	1	1	1	1	0	0	0	1	1	1	1	1	1	1
Australia	SRR5922887	1	1	1	1	0	0	0	1	1	1	1	1	1	1
Australia	SRR5922888	1	1	1	1	0	0	0	1	1	1	1	1	1	1
Australia	SRR5922889	1	1	1	1	0	0	0	1	1	1	1	1	1	1
Australia	SRR5922890	1	1	1	1	0	0	0	1	1	1	1	1	1	1
Australia	SRR5922891	1	1	1	1	0	0	0	1	1	1	1	1	1	1
Australia	SRR5922892	1	1	1	1	0	0	0	1	1	1	1	1	1	1
Australia	SRR5922893	1	1	1	1	0	0	0	1	1	1	1	1	1	1
Australia	SRR5922894	1	1	1	1	0	0	0	1	1	1	1	1	1	1
Australia	SRR5922895	1	1	1	1	0	0	0	1	1	1	1	1	1	1
China	SRR2466519.1	1	1	1	1	1	1	1	1	1	1	1	1	1	1
China	SRR2466520.1	1	1	1	1	1	1	1	1	1	1	1	1	1	1
China	SRR2466521.1	1	1	1	1	1	1	1	1	1	1	1	1	1	1
China	SRR3030980.1	1	1	1	1	1	1	1	1	1	1	1	1	1	1
France	SRR2544630.1	1	1	1	1	1	1	1	1	1	1	1	1	1	1
France	SRR2544631.1	1	1	1	1	1	1	1	1	1	1	1	1	1	1
France	SRR2544632.1	1	1	1	1	1	1	1	1	1	1	1	1	1	1
France	SRR2544633.1	1	1	1	1	1	1	1	1	1	1	1	1	1	1
France	SRR2544634.1	1	1	1	1	1	1	1	1	1	1	1	1	1	1
France	SRR3091721	1	1	1	1	1	1	1	1	1	1	1	1	1	1
England	UK2999	1	1	1	1	1	1	1	1	1	1	1	1	1	1
England	UK3000	1	1	1	1	1	1	1	1	1	1	1	1	1	1
England	UK3001	1	1	1	1	1	1	1	1	1	1	1	1	1	1
England	UK3002	1	1	1	1	1	1	1	1	1	1	1	1	1	1
3DON	SRR5948910	1	1	0	1	1	1	1	1	1	1	1	1	1	1
3DON	SRR5948911	1	1	0	1	1	1	1	1	1	1	1	1	1	1
3DON	SRR5948913	1	1	0	1	1	1	1	1	1	1	1	1	1	1
3DON	SRR5948915	1	1	0	1	1	1	1	1	1	1	1	1	1	1
3DON	SRR5948916	1	1	0	1	1	1	1	1	1	1	1	1	1	1
3DON	SRR5948917	1	1	0	1	1	1	1	1	1	1	1	1	1	1
3DON	SRR5948918	1	1	0	1	1	1	1	1	1	1	1	1	1	1
3DON	SRR5948919	1	1	0	1	1	1	1	1	1	1	1	1	1	1
3DON	SRR5948920	1	1	0	1	1	1	1	1	1	1	1	1	1	1
3DON	SRR5948921	1	1	0	1	1	1	1	1	1	1	1	1	1	1
3DON	SRR5948922	1	1	0	1	1	1	1	1	1	1	1	1	1	1
3DON	SRR5948923	1	1	0	1	1	1	1	1	1	1	1	1	1	1
3DON	SRR5948924	1	1	0	1	1	1	1	1	1	1	1	1	1	1
3DON	SRR5948960	1	1	0	1	1	1	1	1	1	1	1	1	1	1
3DON	SRR5948961	1	1	0	1	1	1	1	1	1	1	1	1	1	1
3DON	SRR5948969	1	1	0	1	1	1	1	1	1	1	1	1	1	1
3DON	SRR5948975	1	1	0	1	1	1	1	1	1	1	1	1	1	1
3DON	SRR5948976	1	1	0	1	1	1	1	1	1	1	1	1	1	1
3DON	SRR5948978	1	1	0	1	1	1	1	1	1	1	1	1	1	1
3DON	SRR5948979	1	1	0	1	1	1	1	1	1	1	1	1	1	1
15DON	SRR5948942	1	1	1	1	1	1	1	1	1	1	1	1	1	1
15DON	SRR5948943	1	1	1	1	1	1	1	1	1	1	1	1	1	1
15DON	SRR5948944	1	1	1	1	1	1	1	1	1	1	1	1	1	1
15DON	SRR5948945	1	1	1	1	1	1	1	1	1	1	1	1	1	1
15DON	SRR5948946	1	1	1	1	1	1	1	1	1	1	1	1	1	1
15DON	SRR5948947	1	1	1	1	1	1	1	1	1	1	1	1	1	1
15DON	SRR5948948	1	1	1	1	1	1	1	1	1	1	1	1	1	1
15DON	SRR5948949	1	1	1	1	1	1	1	1	1	1	1	1	1	1
15DON	SRR5948950	1	1	1	1	1	1	1	1	1	1	1	1	1	1
15DON	SRR5948951	1	1	1	1	1	1	1	1	1	1	1	1	1	1
15DON	SRR5948952	1	1	1	1	1	1	1	1	1	1	1	1	1	1
15DON	SRR5948953	1	1	1	1	1	1	1	1	1	1	1	1	1	1
15DON	SRR5948954	1	1	1	1	1	1	1	1	1	1	1	1	1	1
15DON	SRR5948955	1	1	1	1	1	1	1	1	1	1	1	1	1	1
15DON	SRR5948956	1	1	1	1	1	1	1	1	1	1	1	1	1	1
15DON	SRR5948957	1	1	1	1	1	1	1	1	1	1	1	1	1	1
15DON	SRR5948958	1	1	1	1	1	1	1	1	1	1	1	1	1	1
15DON	SRR5948959	1	1	1	1	1	1	1	1	1	1	1	1	1	1
15DON	SRR5948962	1	1	1	1	1	1	1	1	1	1	1	1	1	1
15DON	SRR5948963	1	1	1	1	1	1	1	1	1	1	1	1	1	1
NX2	SRR5948914	1	1	0	1	1	1	1	1	1	1	1	1	1	1
NX2	SRR5948931	1	1	0	1	1	1	1	1	1	1	1	1	1	1
NX2	SRR5948932	1	1	0	1	1	1	1	1	1	1	1	1	1	1
NX2	SRR5948933	1	1	0	1	1	1	1	1	1	1	1	1	1	1
NX2	SRR5948934	1	1	0	1	1	1	1	1	1	1	1	1	1	1
NX2	SRR5948935	1	1	0	1	1	1	1	1	1	1	1	1	1	1
NX2	SRR5948936	1	1	0	1	1	1	1	1	1	1	1	1	1	1
NX2	SRR5948937	1	1	0	1	1	1	1	1	1	1	1	1	1	1
NX2	SRR5948938	1	1	0	1	1	1	1	1	1	1	1	1	1	1
NX2	SRR5948939	1	1	0	1	1	1	1	1	1	1	1	1	1	1
NX2	SRR5948940	1	1	0	1	1	1	1	1	1	1	1	1	1	1
NX2	SRR5948965	1	1	0	1	1	1	1	1	1	1	1	1	1	1
NX2	SRR5948966	1	1	0	1	1	1	1	1	1	1	1	1	1	1
NX2	SRR5948967	1	1	0	1	1	1	1	1	1	1	1	1	1	1
NX2	SRR5948968	1	1	0	1	1	1	1	1	1	1	1	1	1	1
NX2	SRR5948970	1	1	0	1	1	1	1	1	1	1	1	1	1	1
NX2	SRR5948971	1	1	0	1	1	1	1	1	1	1	1	1	1	1
NX2	SRR5948972	1	1	0	1	1	1	1	1	1	1	1	1	1	1
NX2	SRR5948973	1	1	0	1	1	1	1	1	1	1	1	1	1	1
NX2	SRR5948974	1	1	0	1	1	1	1	1	1	1	1	1	1	1
