## Supplementary material for "Structural variants contribute to pangenome evolution of a plant pathogenic fungus": Table S4

### Sheet: Sheet1
Table S4 Structural variations contribute to accessory genome evolution in F. graminearum,including transcripton factors, carbohydrate-active enzymes (CAZyme), effectors and secondary metabolite gene clusters
effector	category	percentage	type
	accessory	0.226027	pan_gene
	core	0.32363	pan_gene
	private	0.450342	pan_gene
	accessory	0.323077	sv_affected_gene
	core	0.261538	sv_affected_gene
	private	0.415385	sv_affected_gene
CAZyme	category	percentage	type
	accessory	0.301047	pan_gene
	core	0.689791	pan_gene
	private	0.0091623	pan_gene
	accessory	0.380952	sv_affected_gene
	core	0.619048	sv_affected_gene
	private	0	sv_affected_gene
secondary metabolic enzymes	category	percentage	type
	accessory	0.336207	pan_gene
	core	0.560345	pan_gene
	private	0.103448	pan_gene
	accessory	0.375	sv_affected_gene
	core	0.536765	sv_affected_gene
	private	0.0882353	sv_affected_gene
TF	category	percentage	type
	accessory	0.289941	pan_gene
	core	0.710059	pan_gene
	accessory	0.344828	sv_affected_gene
	core	0.655172	sv_affected_gene
